# A KIF1C-CNBP motor-adaptor complex for trafficking mRNAs to cell protrusions

**DOI:** 10.1101/2024.06.26.600878

**Authors:** Konstadinos Moissoglu, Tianhong Wang, Alexander N. Gasparski, Michael Stueland, Elliott L. Paine, Lisa Jenkins, Stavroula Mili

## Abstract

mRNA localization to subcellular compartments is a widely used mechanism that functionally contributes to numerous processes. mRNA targeting can be achieved upon recognition of RNA cargo by molecular motors. However, our molecular understanding of how this is accomplished is limited, especially in higher organisms. We focus on a pathway that targets mRNAs to peripheral protrusions of mammalian cells and is important for cell migration. Trafficking occurs through active transport on microtubules, mediated by the KIF1C kinesin. Here, we identify the RNA-binding protein CNBP, as a factor required for mRNA localization to protrusions. CNBP binds directly to GA-rich sequences in the 3’UTR of protrusion targeted mRNAs. CNBP also interacts with KIF1C and is required for KIF1C recruitment to mRNAs and for their trafficking on microtubules to the periphery. This work provides a molecular mechanism for KIF1C recruitment to mRNA cargo and reveals a motor-adaptor complex for mRNA transport to cell protrusions.
