## Supplementary material for "A KIF1C-CNBP motor-adaptor complex for trafficking mRNAs to cell protrusions": Table S1

### Sheet: Sheet1
		Rep 1									Rep 2
Gene ID	Gene name	# Peptides (-)	# PSMs (-)	# Peptides (Pkp4)	# PSMs (Pkp4)	# Peptides (Pkp4-A)	# PSMs (Pkp4-A)	# Peptides (Pkp4-B)	# PSMs (Pkp4-B)		# Peptides (-)	# PSMs (-)	# Peptides (Pkp4)	# PSMs (Pkp4)	# Peptides (Pkp4-A)	# PSMs (Pkp4-A)	# Peptides (Pkp4-B)	# PSMs (Pkp4-B)
Hnrnpa2b1	Heterogeneous nuclear ribonucleoproteins A2/B1	33	176	35	235	35	363	29	105		4	16	25	120	24	111	8	14
Hnrnpa3	Heterogeneous nuclear ribonucleoprotein A3	32	141	35	225	35	382	28	100		3	7	21	131	21	98	9	12
Hnrnpf	Heterogeneous nuclear ribonucleoprotein F	14	37	14	82	13	230	14	50				9	43	14	77	1	1
Hnrnph1	Heterogeneous nuclear ribonucleoprotein H	8	15	15	57	17	74	12	26				14	60	15	70
Cnbp	Cellular nucleic acid-binding protein	7	16	12	38	16	140	8	18		1	1	10	34	10	56	1	2
Hnrnph2	Heterogeneous nuclear ribonucleoprotein H2	6	11	12	44	15	57	9	18				12	55	12	50
Srsf2	Serine/arginine-rich splicing factor 2	3	6	4	13	3	14	4	16				2	9	2	19	1	1
Grsf1	G-rich sequence factor 1			7	9	15	34	3	4				10	18	9	14
Khsrp	Far upstream element-binding protein 2	27	53	37	106	27	48	27	56				23	43	9	12	3	3
Hnrnpm	Heterogeneous nuclear ribonucleoprotein M	12	17	26	49	24	45	12	18				5	10	5	11
Rbms1	RNA-binding motif, single-stranded-interacting protein 1	5	8	6	20	5	13	3	14		1	3	4	12	3	9	2	5
Hmmr	Hyaluronan mediated motility receptor	19	21	30	46	26	37	33	45				16	18	7	7	2	2
Rpl23a	60S ribosomal protein L23a	7	9	10	15	10	17	9	21				5	9	4	6	1	1
Rbms2	RNA-binding motif, single-stranded-interacting protein 2	4	4	6	9	4	7	3	10				5	11	3	6	2	2
Eif2ak2	Interferon-induced, double-stranded RNA-activated protein kinase			7	11	5	6	9	19				1	1	2	5
Fau	40S ribosomal protein S30	4	6	4	7	4	7	5	13				3	6	3	4	1	1
Tardbp	TAR DNA-binding protein 43	3	3	6	6	8	13	3	4				1	2	2	4
Hmces	Embryonic stem cell-specific 5-hydroxymethylcytosine-binding protein	1	1			3	3						5	7	4	4	1	1
Luc7l2	Putative RNA-binding protein Luc7-like 2	1	1			6	8	6	9				4	5	3	4
Srsf3	Serine/arginine-rich splicing factor 3	5	10	9	19	6	15	10	25		1	1	5	10	2	3	2	3
Zmat3	Zinc finger matrin-type protein 3	4	4	9	15	7	11	8	16				8	13	3	3	1	1
Phax	Phosphorylated adapter RNA export protein	2	2	6	9	9	11	6	7				4	4	3	3
Stau1	Double-stranded RNA-binding protein Staufen homolog 1	1	1	7	8	8	9	16	23				4	4	3	3
Celf2	CUGBP Elav-like family member 2			6	8	8	11	3	5				3	3	3	3
Rbm14	RNA-binding protein 14	3	3	6	6	4	5	7	7				2	3	3	3	1	1
Dsp	Desmoplakin	1	1	2	3	6	6								3	3
Grwd1	Glutamate-rich WD repeat-containing protein 1	7	9	13	21	8	11	6	7				2	3	2	2
Znf346	Zinc finger protein 346			7	9	4	5	5	8				3	3	2	2	1	1
Srsf7	Serine/arginine-rich splicing factor 7	4	5	3	6	5	10	3	6				4	7	2	2
Snrpf	Small nuclear ribonucleoprotein F	2	2	2	5	2	2	2	5				2	2	2	2
Asap2	Arf-GAP with SH3 domain, ANK repeat and PH domain-containing protein 2			1	2	1	2	1	3				1	2	1	2	1	1
Snrnp27	U4/U6.U5 small nuclear ribonucleoprotein 27 kDa protein			1	1	2	2	2	2				2	2	2	2
Knop1	Lysine-rich nucleolar protein 1	5	5	14	18	9	12	12	18				8	11	1	1	1	1
Fip1l1	Pre-mRNA 3'-end-processing factor FIP1	4	5	10	15	6	8	4	7				4	4	1	1
Tarbp2	RISC-loading complex subunit TARBP2			9	15	6	12	11	17				3	4	1	1
Rpl23	60S ribosomal protein L23a	7	9	10	15	10	17	9	21				1	2	1	1
Srsf9	Serine/arginine-rich splicing factor 9	4	4	9	9	10	17	8	8				2	2	1	1
Rps19bp1	Active regulator of SIRT1	4	4	5	8	6	9	9	16				4	5	1	1	1	1
Ilf3	Interleukin enhancer-binding factor 3			8	8	6	7	3	5				2	2	1	1
Specc1l	Cytospin-A			8	8	8	8	3	3				2	2	1	1
U2af1	Splicing factor U2AF 35 kDa subunit	3	3	5	7	7	12	4	4				3	4	1	1
Spats2	Spermatogenesis-associated serine-rich protein 2	5	5	6	7	5	6	9	11				1	1	1	1
Znf385a	Zinc finger protein 385A			5	6	1	1	3	5				2	2	1	1	1	1
Luc7l	Putative RNA-binding protein Luc7-like 1	2	2	4	4	5	5	5	6				3	3	1	1
Ccnt1	Cyclin-T1			4	4	1	1	1	1				1	1	1	1
Hexim2	Protein HEXIM2			3	4	1	1	1	1				1	1	1	1
Hist1h4a	Histone H4	3	4	3	3	4	5	6	8				1	1	1	1
Lox	Protein-lysine 6-oxidase	2	2	2	3	5	8	1	1				1	1	1	1
Lsm6	U6 snRNA-associated Sm-like protein LSm6			1	1	1	1	1	1				1	1	1	1	1	1
Papd5	Non-canonical poly(A) RNA polymerase PAPD5			1	1	2	2	2	2				1	1	1	1
Jup	Junction plakoglobin					5	6	3	3				2	3	1	1
Mmtag2	Multiple myeloma tumor-associated protein 2 homolog					1	1	1	1				3	3	1	1
Tra2a	Transformer-2 protein homolog alpha					2	2						1	2	1	1
Cdkn2aip	CDKN2A-interacting protein					1	1	1	1						1	1
Glud1	Glutamate dehydrogenase 1, mitochondrial							1	1						1	1
Rps27; Rps27l	40S ribosomal protein S27; 40S ribosomal protein S27-like					1	3								1	1
Nono	Non-POU domain-containing octamer-binding protein	9	11	18	38	13	23	16	26				1	1
Mybbp1a	Myb-binding protein 1A	5	6	17	25	8	10	12	16				2	3
Tpx2	Targeting protein for Xklp2	8	8	19	20	7	7	16	18				2	2
Cd3eap	DNA-directed RNA polymerase I subunit RPA34	4	4	11	19	8	13	6	9				2	3
Rps6	40S ribosomal protein S6	5	6	10	17	9	17	10	19				2	2
Col3a1	Collagen alpha-1(III) chain	3	3	13	16	10	13	7	7				1	1
Cacna1a	Voltage-dependent P/Q-type calcium channel subunit alpha-1A	5	6	11	15	7	7	5	9				1	1
Rsl1d1	Ribosomal L1 domain-containing protein 1	5	8	10	14	8	11	9	16				2	3
Zfp36l2	Zinc finger protein 36, C3H1 type-like 2	2	2	10	13	1	1	4	5				1	2
Rtcb	tRNA-splicing ligase RtcB homolog	3	3	13	13	12	14	10	10				1	1
Srsf5	Serine/arginine-rich splicing factor 5	5	5	9	13	8	14	5	8				1	1
Ccdc137	Coiled-coil domain-containing protein 137	3	4	7	12	5	5	5	8				3	3
Luzp1	Leucine zipper protein 1	6	6	11	12	8	9	11	11				3	3
Cpsf6	Cleavage and polyadenylation specificity factor subunit 6	2	2	7	12	3	6	5	5				1	1
Myef2	Myelin expression factor 2	1	1	7	11	13	17	4	6				2	3
Nusap1	Nucleolar and spindle-associated protein 1	2	2	8	10	6	8	6	7				1	1
Rps9	40S ribosomal protein S9	2	2	8	10	6	7	8	9								1	1
Mtif3	Translation initiation factor IF-3, mitochondrial	2	2	5	9	4	6	3	5				2	3			1	1
Nop2	Probable 28S rRNA (cytosine-C(5))-methyltransferase	4	6	7	8	7	9	8	14				2	3
Dnajc9	DnaJ homolog subfamily C member 9	2	3	7	8	7	8	9	10				1	1
Igf2bp1	Insulin-like growth factor 2 mRNA-binding protein 1			4	7	3	4	4	4				1	1
Rbm27	RNA-binding protein 27			7	7			2	2				1	1
Hnrnpc	Heterogeneous nuclear ribonucleoproteins C1/C2	2	2	6	6	5	6	5	5				3	3
Otud4	OTU domain-containing protein 4	4	4	6	6	6	6	8	12				1	1
Snrpd2	Small nuclear ribonucleoprotein Sm D2	3	3	5	6	4	6	5	6				1	1
Snrpg	Small nuclear ribonucleoprotein G	1	2	3	5	2	3	1	2				2	3
Trip12	E3 ubiquitin-protein ligase TRIP12	1	1	4	5	2	2	1	2				2	2
Elavl1	ELAV-like protein 1	1	1	4	5	5	6	1	1				1	1
Sgol2	Shugoshin-like 2	1	1	4	5	1	1	3	3				1	1
Msi2	RNA-binding protein Musashi homolog 2			3	4	2	3						2	2
Usp36	Ubiquitin carboxyl-terminal hydrolase 36			4	4	6	8	2	3				1	1
Zc3h8	Ubiquitin carboxyl-terminal hydrolase 36			4	4	6	8	2	3				1	1
Zgpat	Zinc finger CCCH-type with G patch domain-containing protein			4	4	3	3	3	3				1	1
Angptl4	Angiopoietin-related protein 4			3	3	5	6	1	1				1	1
Qki	Protein quaking	4	4	3	3	2	2	6	8				1	1
Znf787	Zinc finger protein 787			3	3	2	2	2	2				1	1
Prss23	Serine protease 23			2	2	1	1	1	1				2	2
Gtf2h5	General transcription factor IIH subunit 5			2	2	2	3						1	1
Prkra	Interferon-inducible double-stranded RNA-dependent protein kinase activator A			2	2	2	3	4	4				1	1
Rbfox2	RNA binding protein fox-1 homolog 2	3	3	1	1	4	7						3	3
Frg1	Protein FRG1			1	1			2	2				2	2
Fbl	rRNA 2'-O-methyltransferase fibrillarin			1	1	1	1	2	2				1	1
Mrgbp	MRG/MORF4L-binding protein			1	1	1	1						1	1
Srpk1	SRSF protein kinase 1			1	1	1	1	3	3				1	1
Hmgb1; Hmgb2	High mobility group protein B1; High mobility group protein B2							1	1				1	2
Arglu1	Arginine and glutamate-rich protein 1					1	1						1	1
Atp7b	Copper-transporting ATPase 2							1	1				1	1
Cyr61	Protein CYR61							1	1				1	1
Rnaseh2c	Ribonuclease H2 subunit C					1	1						1	1
Tfe3	Transcription factor E3					2	2	1	1				1	1
